# Sensory neuron population expansion enhances odor tracking without sensitizing projection neurons

**DOI:** 10.1101/2023.09.15.556782

**Authors:** Suguru Takagi, Gizem Sancer, Liliane Abuin, S. David Stupski, J. Roman Arguello, Lucia L. Prieto-Godino, David L. Stern, Steeve Cruchet, Raquel Álvarez-Ocaña, Carl F. R. Wienecke, Floris van Breugel, James M. Jeanne, Thomas O. Auer, Richard Benton

**Author notes:** Department of Neurobiology, Harvard Medical School, Cambridge, Massachusetts, USA. Department of Biology, University of Fribourg, Fribourg, Switzerland (Thomas O. Auer). These authors contributed equally to this work (Suguru Takagi, Thomas O. Auer). These authors contributed equally to this work (Gizem Sancer, Liliane Abuin, S. David Stupski). Joint senior authors (Thomas O. Auer, Richard Benton).

## Abstract

The evolutionary expansion of sensory neuron populations detecting important environmental cues is widespread, but functionally enigmatic. We investigated this phenomenon through comparison of homologous neural pathways of *Drosophila melanogaster* and its close relative *Drosophila sechellia*, an extreme specialist for *Morinda citrifolia* noni fruit. *D. sechellia* has evolved species-specific expansions in select, noni-detecting olfactory sensory neuron (OSN) populations, through multigenic changes. Activation and inhibition of defined proportions of neurons demonstrate that OSN population increases contribute to stronger, more persistent, noni-odor tracking behavior. These sensory neuron expansions result in increased synaptic connections with their projection neuron (PN) partners, which are conserved in number between species. Surprisingly, having more OSNs does not lead to greater odor-evoked PN sensitivity or reliability. Rather, pathways with increased sensory pooling exhibit reduced PN adaptation, likely through weakened lateral inhibition. Our work reveals an unexpected functional impact of sensory neuron expansions to explain ecologically-relevant, species-specific behavior.
