## Supplementary material for "Sensory neuron population expansion enhances odor tracking without sensitizing projection neurons": Table S1

### Sheet: Table S1
Supplemental Table 1. Spike counts for electrophysiological experiments.
Figure 3a	Light intensity	0		1		2		3		4
		Mean	SEM	Mean	SEM	Mean	SEM	Mean	SEM	Mean	SEM
	D. melanogaster Or22a-Gal4 > UAS-CsChrimson-Venus (n=9-10)	1.6	2	7.6	3.5	22.2	8.2	34.4	11.6	52.9	17.2
	D. melanogaster UAS-CsChrimson-Venus (n=5)	0.6	2.1	-2.8	2.3	-0.8	1.9	-1.4	2.3	0.6	1.4
(also shown in Supplemental Figure 6c)	D. sechellia Or22aGal4 > UAS-CsChrimson-Venus (n=10)	0.5	1.4	10.2	2.1	28.7	4.1	49.3	7.1	90	8
(also shown in Supplemental Figure 6c)	D. sechellia UAS-CsChrimson-Venus (n=10)	-1.7	2.3	-0.7	1.8	2.3	1.8	1.3	2.2	0.8	2
Figure 3c	Light intensity	0		1		2		3		4
		Mean	SEM	Mean	SEM	Mean	SEM	Mean	SEM	Mean	SEM
	D. sechellia Or22aGal4 > UAS-SPARC-D-CsChrimson-Venus positive (n=9)	0.3	2.4	3.8	2.7	8.5	3.4	17.8	3.2	48.2	6.2
	D. sechellia Or22aGal4 > UAS-SPARC-D-CsChrimson-Venus negative (n=8)	-0.8	2.4	-0.2	2.4	2.4	3.4	-0.4	1.8	3.8	3.2
Figure 5e	Odor	Spontaneous spikes		Mineral oil		2-heptanone 10-10		2-heptanone 10-9		2-heptanone 10-8		2-heptanone 10-7.5		2-heptanone 10-7		2-heptanone 10-6		2-heptanone 10-5		2-heptanone 10-4
		Mean	SEM	Mean	SEM	Mean	SEM	Mean	SEM	Mean	SEM	Mean	SEM	Mean	SEM	Mean	SEM	Mean	SEM	Mean	SEM
	D. melanogaster VM5d-Gal4 > UAS-GFP (50 ms interval, n= 2-5)	10.2	2.3	20	15.2	13.3	13.3	36.7	21.9	61.3	5.7	88	9.8	88	9.8	146.7	10.7	142.7	21.2	141.7	9.2
	D. sechellia VM5d-Gal4 > UAS-myrGFP (50 ms interval, n= 5)	5.6	1	8	6.5	24	12	14.7	4.4	40	5.6	41.3	1.3	64	5	109.3	12.6	121.3	13.4	122.7	9.1
Figure 5f	2-heptanone 10-6	Start		End		Start-End
		Mean	SEM	Mean	SEM	Mean	SEM
	D. melanogaster VM5d-Gal4 > UAS-GFP (n= 5)	146.7	10.7	34.9	5.1	111.7	10.7
	D. sechellia VM5d-Gal4 > UAS-myrGFP (n= 5)	109.3	12.6	35.9	4.5	73.5	10.6
Supplemental Figure 7b	Odor	Spontaneous spikes		Mineral oil		2-heptanone 10-10		2-heptanone 10-9		2-heptanone 10-8		2-heptanone 10-7.5		2-heptanone 10-7		2-heptanone 10-6		2-heptanone 10-5		2-heptanone 10-4
		Mean	SEM	Mean	SEM	Mean	SEM	Mean	SEM	Mean	SEM	Mean	SEM	Mean	SEM	Mean	SEM	Mean	SEM	Mean	SEM
(also shown in Figure 5e)	D. melanogaster VM5d-Gal4 > UAS-GFP (50 ms start interval, n= 2-5)	10.2	2.3	20	15.2	13.3	13.3	36.7	21.9	61.3	5.7	88	9.8	88	9.8	146.7	10.7	142.7	21.2	141.7	9.2
(also shown in Figure 5e)	D. sechellia VM5d-Gal4 > UAS-myrGFP (50 ms start interval, n= 5)	5.6	1	8	6.5	24	12	14.7	4.4	40	5.6	41.3	1.3	64	5	109.3	12.6	121.3	13.4	122.7	9.1
	D. melanogaster VM5d-Gal4 > UAS-GFP (500 ms end interval, n= 2-5)	10.2	2.3	17.6	6	5	5	17.5	6.2	11.5	4.4	13.5	7.1	21.1	3.9	34.9	5.1	38.1	2.5	37.2	3.6
	D. sechellia VM5d-Gal4 > UAS-myrGFP (500 ms end interval, n= 5)	5.6	1	5.7	2.9	21.6	7.3	13.7	2.9	12	2.3	12	3.6	24.1	1.5	35.9	4.5	32.8	7.2	22.1	9.4
